# A genome assembly and annotation for the Australian alpine skink *Bassiana duperreyi* using long-read technologies

**DOI:** 10.1101/2024.09.05.611471

**Authors:** Benjamin J. Hanrahan, Kirat Alreja, Andre L. M. Reis, J King Chang, Duminda S.B. Dissanayake, Richard J. Edwards, Terry Bertozzi, Jillian M. Hammond, Denis O’Meally, Ira W. Deveson, Arthur Georges, Paul Waters, Hardip R. Patel

## Abstract

The eastern three-lined skink (*Bassiana duperreyi*) inhabits the Australian high country in the southwest of the continent including Tasmania. It is an oviparous species that is distinctive because it undergoes sex reversal (from XX genotypic females to phenotypic males) at low incubation temperatures. We present a chromosome-scale genome assembly of a *Bassiana duperreyi* XY male individual, constructed using a combination of PacBio HiFi and ONT long reads scaffolded using Illumina HiC data. The genome assembly length is 1.57 Gb with a scaffold N50 of 222 Mbp, N90 of 26 Mbp, 200 gaps and 43.10% GC content. Most (95%) of the assembly is scaffolded into 6 macrochromosomes, 8 microchromosomes and the X chromosome, corresponding to the karyotype. Fragmented Y chromosome scaffolds (n=11 ≥ 1 Mbp) were identified using Y-specific contigs generated by genome subtraction. We identified two novel alpha-satellite repeats of 187 bp and 199 bp in the putative centromeres that did not form higher order repeats. The genome assembly exceeds the standard recommended by the Earth Biogenome Project; 0.02% false expansions, 99.63% kmer completeness, 94.66% complete single copy BUSCO genes and an average 98.42% of transcriptome data mappable to the genome assembly. The mitochondrial genome (17,506 bp) and the model rDNA repeat unit (15,154 bp) were assembled. The *B. duperreyi* genome assembly has one of the highest completeness levels for a skink and will provide a resource for research focused on sex determination and thermolabile sex reversal, as an oviparous foundation species for studies of the evolution of viviparity, and for other comparative genomics studies of the Scincidae.

**Species Taxonomy:** Eukaryota; Animalia; Chordata; Reptilia; Squamata; Scincidae; Lygosominae; Eugongylini; *Bassiana* (=*Acritoscincus*); *Bassiana duperreyi* (Gray, 1838) (NCBI: txid316450).
