## Supplemental Table 12 for "A genome assembly and annotation for the Australian alpine skink *Bassiana duperreyi* using long-read technologies"

### Sheet: AusARG_00001.1_BASDUv1.0_pseudo
Scaffold ID	Length (bp)	Chromo-some	Order on Size	md5 checksum	Median GC Content	Illumina Read Depth	ONT Read Depth	PacBio Read Depth
BASDUscf1	299325919	chr1	0	7b299cb0daa0094f01520e127d898e25	41.85	72.4735	66.019	35.819
BASDUscf2	268259259	chr2	1	9dd2e90468173f8e74410f445867b487	42.38	72.1326	65.5803	35.6741
BASDUscf3	222269761	chr3	2	e6f3bca2dc2b2a157fa66c65a3caa789	41.8	72.3117	65.7668	35.5759
BASDUscf4	208404824	chr4	3	f115926383ae8db59c8ae7caddfb76d8	41.92	72.1984	65.6461	35.6054
BASDUscf5	114918290	chr5	4	6403431017be00942370c55a2744a564	42.24	72.7995	67.0392	36.2033
BASDUscf6	76980273	chr6	5	30669c12705a5aaa8a36d602dc0c0551	41.63	72.9228	66.6615	35.6443
BASDUscf7.2	74818943	chrX	6	c9fe3d1987536a53e686c918c6ba1021	42.46	36.3477	31.7505	17.4957
BASDUscf8	56851253	chr7	7	08497c1209f978301cbea48e03b3e4a5	43.29	72.5786	66.0402	36.2244
BASDUscf9	41313184	chr8	8	d327da9476b08ea3b5fe241fa59d0b0e	43.25	72.2887	66.1633	35.5649
BASDUscf11	26889387	chr9	9	6ac689b1ec5bf9926ae20a2843f53fdd	44.845	71.6114	65.8391	33.999
BASDUscf12	26766351	chr10	10	996425b5838f9c7afe97e548214831bb	43.73	69.2247	64.7817	32.8709
BASDUscf10.1	23407486	chr11	11	c7628cee313a3821e6e6c7dddc6dd335	44.74	68.1939	65.3362	32.9336
BASDUscf13.1	19287281	chr12	12	890c9c07f5fd1c7e775071870a279d6d	42.885	68.2778	64.2326	31.3783
BASDUscf14	16049330	chr13	13	88eebef70c041d2373d3a7029e66dc29	45.81	61.5444	58.3608	27.2845
BASDUscf10.2	13677888	chr14	14	72eb8bcd565771cb3ce11fd4a78ef67f	46.67	55.5085	57.6878	24.2184
BASDUscf15	6399000	chrY	15	6b1a93509b59d68e2733bb2f2abcf2cf	46.39	29.7139	28.7925	13.8337
BASDUscf16	5552153	chrY	16	370d0b5e126142f98451f1b118f6c9f0	46.79	31.0127	27.703	13.5981
BASDUscf17	4485575	chrY	17	7a4a844ad0e99a9c73b2dfdff17ddbb7	46.715	28.9116	27.8627	13.8869
BASDUscf18	4320000	other	18	f9eddfdbd05a6b3c026c0852d584bfda	49.625	33.0168	32.0508	16.2248
BASDUscf19	4122776	other	19	6ccd451b5ac5921559e09aa8b2bccd90	46.735	33.4659	35.9958	12.9177
BASDUscf20	3659000	other	20	1f30ab3c0f5d4d5a4fc95061da3c82c1	48.71	32.7754	30.8905	16.5173
BASDUscf21	2296738	other	21	023953a1c96ccbddfd6e89e727fbc252	48.86	32.7642	31.6913	15.9584
BASDUscf22	2292527	chrY	22	ce7d332dbb41781e55a7cb67f5da8dc0	47.58	17.5435	24.5314	9.7101
BASDUscf23	2084510	chrY	23	f9810c8a857c80435f46cfacb9340e77	49.27	24.2318	27.163	12.9527
BASDUscf24	1934931	chrY	24	aa28e8ac871b2f625608df9559ce49e8	47.84	15.7889	27.2938	9.6774
BASDUscf25	1891107	other	25	2be146e2fcb1143af5f569618f578b06	51.35	61.5245	63.4437	29.1161
BASDUscf26	1888673	chrY	26	7f9bc222fe167185a48a8ef28b667e1b	46.73	18.7757	23.5875	9.4677
BASDUscf27	1864375	other	27	e610a5f8f45be29928f77b06577815b2	49.61	32.6902	30.2004	15.3712
BASDUscf28	1839000	other	28	91d07d5cc25fbe92ca3cb8d54f53cfb4	48.94	32.8539	29.8073	16.5063
BASDUscf29	1780143	chrY	29	05d1044574da65f41dcde7d0f852ed1f	47.665	28.1925	29.9845	13.4194
BASDUscf30	1621892	other	30	660fa2c8c08fb5b478df5ef04cc5cbbb	42.12	68.9614	63.4538	34.4011
BASDUscf31	1611905	chrY	31	85d456c732111f8fee3a708857a314a6	46.26	29.8683	27.9357	12.7858
BASDUscf32	1450228	other	32	d13d2ae22bef9ff03b4f35f619962e27	46.44	60.2047	61.5665	27.9652
BASDUscf33	1341000	chrY	33	02f35a2db3a8371f67ac7e7895372d27	47.405	28.6717	27.7726	12.611
BASDUscf34	1338000	chrY	34	4505190980d679556165468b8270f12c	46.63	29.6797	28.1329	14.403
BASDUscf35	1259685	other	35	359fecb01ee2d40526b24f6fa664b50c	48.43	31.9363	29.8437	13.6974
BASDUscf13.2	983128	other	36	6cc98d1c8338597d78a574fe8de3374d	47.06	62.2541	60.5688	27.1547
BASDUscf36	974896	other	37	e0b73cffab6c0d1330b6100d0106d33a	52.36	35.6996	29.2239	14.366
BASDUscf37	829312	chrY	38	fee37e6728ee65b1810a473a2f8f2c75	48.315	25.3198	27.6081	12.9
BASDUscf38	748444	other	39	9192b463ed517cfb642bd34ad0602768	43.265	30.0605	28.4131	7.4498
BASDUscf39	730259	other	40	0b4c05c41d09c4a199aadc9d7df64644	30.72	24.0951	27.7429	9.99405
BASDUscf7.1	686082	other	41	cc8fa8d866e4928556a7cf2731ab23e7	46.48	33.054	37.5639	13.1891
BASDUscf40	683381	other	42	b6749d55c6b219ee5a8d7161f051bfd9	49.48	31.6962	30.9286	17.0274
BASDUscf41	633590	chrY	43	552c2d879f6857ce9575fcc2a862889a	49.73	19.1379	27.3438	9.61275
BASDUscf42	618310	other	44	e1c0e98d3c84c024e1fe8877b18b31ec	57.95	11.9837	21.6014	5.67005
BASDUscf43	617756	chrY	45	dd1f2327c6463a73696bfd5b7706a05f	51.22	13.1685	22.3305	8.45925
BASDUscf44	576000	chrY	46	fb8e9c8b5db13821b0e92e5654fd9488	48.14	22.3172	29.6454	11.5893
BASDUscf45	499880	other	47	e44dc7f5c1a4952807c37cfdb9b0c8f0	58.29	13.8646	36.9306	9.3962
BASDUscf46	432857	other	48	e6a9b4154516d12ead6963562f0b5551	58.28	11.8555	22.8738	7.7528
BASDUscf47	391000	other	49	d5e87d734ddf3890bc36048a091ceced	52.34	36.7443	31.3767	14.1948
BASDUscf48	388812	other	50	820b069b2e20deb9a97dcf40a2b96437	43.41	13.029	23.8161	7.6176
BASDUscf49	375528	other	51	420d50029d60c0d5a17c10a074985dc3	57.98	11.5221	22.2021	6.46605
BASDUscf50	347880	rDNA	52	6f0441e05e2f33de85c9c49627998667	64.22	75.8692	96.9096	38.0831
BASDUscf51	340290	other	53	0b75e66e8289b23f343b0fcc7f80b37e	57.85	14.8699	29.3056	9.913
BASDUscf52	338000	other	54	67b6d0d96017f1a851bae98ecd6e2932	47.97	30.6734	27.8085	15.3291
BASDUscf53	327064	other	55	83b41661d204f94547565652806e21cb	58.12	11.6046	27.7557	9.7441
BASDUscf54	323848	chrY	56	bba97bc9c058c081b4870fbea2ffafbd	48.475	21.8116	27.9233	11.0815
BASDUscf55	310870	other	57	7f543981662009143a038a51d65668e7	57.99	13.1804	24.7145	9.8676
BASDUscf56	300372	other	58	0538f618f1c472272b38fb3ac9f5fd89	57.715	13.2999	22.4083	6.3964
BASDUscf57	286872	other	59	c4feb0352f8f3af17a882cd454732302	35.09	14.9255	17.6138	5.5572
BASDUscf58	275907	other	60	f4c508e78a85783c3f2fc2b3046d9d37	49.17	29.697	28.7136	14.4087
BASDUscf59	262850	other	61	e0de63bd9a4ee32508f236aca27d0d6a	58.205	11.1736	23.0139	6.4323
BASDUscf60	262382	chrY	62	0bd7e3a6efb8de102b493c21b4ab0492	45.805	15.6969	21.5833	7.0921
BASDUscf61	255888	other	63	c954bc58b950dac3416611336162f4f5	58.3	11.2192	23.4582	5.81995
BASDUscf62	238000	other	64	3e729690cbc058fbdcb8e5830458d89b	54.06	28.9324	33.0701	17.078
BASDUscf63	237000	chrY	65	81c178fb2272113dbe5ff68398d7d5fe	46.59	20.9181	24.2791	10.3329
BASDUscf64	221876	other	66	bfdfab5267cec4b1ad41bf2208fd82e6	48.25	20.9682	39.7144	14.5101
BASDUscf65	219799	other	67	7b8c4329323b9d0213b81465a4bd5d8c	58.36	10.5882	26.7119	5.8412
BASDUscf66	216904	other	68	9505c18cb80d2bd4f2ce617729abd027	58.08	11.5842	23.2413	5.1911
BASDUscf67	211000	other	69	1947aef1aab2b31b8c04dee11cc07d77	58.32	11.5638	24.9334	6.92265
BASDUscf68	203263	other	70	54e6e785aa8f6168bfcd416730ea9761	58.31	14.6078	24.8972	7.097
BASDUscf69	199636	other	71	727a681cf643246f58f778c8d8e78dc5	58.33	9.0191	23.3479	5.5205
BASDUscf70	182613	other	72	adccc1fa6ab59e2edb088cac85582844	51.68	29.2198	29.153	12.3423
BASDUscf71	177786	censat	73	6c91c21da88d5ae9d9e8e3dabcb13254	42.32	16.4444	18.6529	6.2738
BASDUscf72	166667	rDNA	74	26a3218ee71068e4c9a959c7846139b6	65.155	48.6828	50.8135	14.6458
BASDUscf73	162227	other	75	6aa0a76cfa70767b4bed088d8e02b1f4	48.355	20.7526	24.7593	9.7114
BASDUscf74	156344	rDNA	76	31f98238d5d1ea14d6f686866635e4e9	65.28	87.8444	184.609	70.2492
BASDUscf75	145983	other	77	cfc747aae17f0de0e74c05d6f64c5cd8	56.45	33.2583	81.9224	23.0633
BASDUscf76	145398	other	78	6037d9d71cf598bcfcecc0ff0c0f69c1	42.215	27.3161	26.1951	7.0883
BASDUscf77	144079	other	79	363d45e6a2356fedc8b89911a560e3fe	49.025	32.2784	29.7458	12.7354
BASDUscf78	143534	other	80	2aea3be092a12f4d3a173ef3b3057a89	58.45	11.505	19.909	6.0712
BASDUscf79	143409	other	81	a78bf33d815835c6c5af09bbe72b0ff6	49.705	56.2113	76.4177	8.518
BASDUscf80	143244	other	82	dd9df2e4607c3496cb647e88a947bc4d	47.985	15.7944	30.9632	8.1812
BASDUscf81	140620	other	83	39dc5b5b4669d00c871792ccece9afa4	48.21	24.3626	29.4503	6.979
BASDUscf82	140093	other	84	61f1af85de85b920062f9ce616fc637b	57.21	13.7983	28.6857	8.3077
BASDUscf83	130297	other	85	47e186d1e5ad57ecbb477d5c6b68b1a1	40.9	27.9765	32.1271	13.2967
BASDUscf84	127863	other	86	3e6cb446055a16f516e5867ddb7d1b58	49.79	42.0575	38.2084	18.568
BASDUscf85	126731	other	87	b8645788ff0a2be021b573f8f1c71223	57.925	9.557	18.7007	4.7358
BASDUscf86	126089	other	88	f24ea6362c3f5b10bb3a6d0c54ee9ce6	58.3	12.2722	24.5499	9.4532
BASDUscf87	125502	other	89	4554c914133d97365a7ef620070dd7e0	32.36	16.8405	20.5183	5.7586
BASDUscf88	125366	other	90	278141816f5dedc10389720b2b7eb484	39.95	73.0938	118.911	6.7498
BASDUscf89	125000	rDNA	91	2971c3faecf89fcaa287d49cd2a19cca	63.025	80.3344	109.922	41.7161
BASDUscf90	123822	other	92	ef0ea222bd7846f131bc21e9b6669ea6	42.67	41.2863	66.5577	6.6222
BASDUscf91	123566	other	93	750fd3d7a612fa8c75ebd9af64cc7d8f	34	12.2376	15.1508	4.2864
BASDUscf92	119670	other	94	cc90d0455790200f826940b7b0a58500	44.64	31.5584	47.4103	9.98845
BASDUscf93	117646	rDNA	95	7a4116dc5fe33f033241ddbcba4495fb	62.7	76.7571	128.231	44.4969
BASDUscf94	112481	other	96	b0751c4d7316f136532f030fef67159a	58.38	10.0884	24.4592	5.98105
BASDUscf95	112277	other	97	830fc3967eb9711a669dfe9b65edfad2	58.15	28.7987	35.2088	7.95515
BASDUscf96	110990	other	98	57ab29ad3f50ba418a714858e0e41aab	57.93	13.6294	23.9482	7.7529
BASDUscf97	110685	censat	99	eecd893a25e831d9273ede49de0d25c3	42.22	22.5384	35.3815	9.02865
BASDUscf98	107176	chrY	100	071f0337b4e312f45c06dbad4bf35e80	58.54	14.4295	23.8463	7.212
BASDUscf99	106000	other	101	ea3330fa267c0af28df6fad6ec963b24	58.38	17.3933	32.7199	10.9641
BASDUscf100	101322	chrY	102	a950faff208d9ee613bacc1733ed0c58	51.855	37.0423	85.2603	8.0053
BASDUscf101	100000	other	103	f86a0f50c603b9919cca5cdd97fa63d6	34.745	15.8037	17.4519	6.40435
BASDUscf103	99000	censat	104	1915d9f5bd2ec8e5b4bb9fed4805346f	43.54	16.7593	20.0897	8.0539
BASDUscf104	98074	other	105	b61ef52131a09b19c0d73ef309ecec45	35.44	16.2989	25.3547	5.4859
BASDUscf105	92701	rDNA	106	8c9977905eaf9fa9b0d27e99549d9eb5	64.17	87.9253	76.9659	30.9104
BASDUscf106	89678	rDNA	107	2626d8e728e19c0591fe9ed414bc3e6b	65.565	92.047	142.507	52.9083
BASDUscf107	87513	other	108	d34ca406a1f731649ce2acfca4586299	57.195	11.3621	30.6229	9.5706
BASDUscf108	86000	other	109	e05ec8e404db0df2adb88d2cf1cbfa82	48.39	31.5279	34.4648	16.8804
BASDUscf109	84540	other	110	e9ddf8f05c746260cdec0d0e9b75a1d7	58.225	11.4959	33.299	8.8743
BASDUscf110	83349	censat	111	7fe06d7e7e1ec1e12df57fe03efbe37b	43.99	25.0992	34.8972	6.043
BASDUscf111	82000	other	112	193ee7ec09ffdb439738bdccd97610c1	40.4	24.9738	48.7063	2.7873
BASDUscf112	81837	other	113	17ea298158a54132497cb49a478f3c23	31.6	13.8956	14.9597	3.9697
BASDUscf113	79721	other	114	499aecae8e738339762bf200fadccf79	52.74	48.0911	29.3593	18.5302
BASDUscf115	78234	other	115	ca184bde080b232f55c5e1ea641b2357	33.27	13.837	15.81	4.5583
BASDUscf116	77620	other	116	3ffc3c77be385dffaf33f5d9f4e8873b	40.82	77.843	146.227	14.6605
BASDUscf117	77160	other	117	effd297baad7f3a1d29080ae7fbe8fd2	42.38	37.8468	86.6817	3.2008
BASDUscf118	76233	other	118	151bba347631f760e44ce05dc1aed932	39.82	173.307	340.644	25.2532
BASDUscf119	75876	other	119	80d6a55b7c6ecdb2d60194c466bef083	51.14	10.4795	28.8167	4.43485
BASDUscf120	74756	other	120	3a48e2b70e3c7d43d968bad98793d897	58.02	20.0405	40.6178	11.0104
BASDUscf121	74658	other	121	329954b7e8184b166ecb47275f94c814	40.95	155.323	293.86	22.8854
BASDUscf122	73000	other	122	277d43ae1afac26847dc59211084e3af	46.77	13.8363	22.5567	6.3693
BASDUscf123	72000	other	123	3865b3233a4b0b618b7396dc3d474a6d	52.59	32.3901	26.8813	12.4107
BASDUscf124	68525	other	124	c9dd1f456e9eea925c3b9dec7ee89190	40.31	120.283	209.072	16.3839
BASDUscf125	67000	other	125	7c8ec52b9504f6affa5b83aa6b36ebad	45.71	31.6914	24.4035	11.9476
BASDUscf127	65354	other	126	ee20a31efa0a013f6adc5380506fe0f4	59.485	41.0643	31.3815	19.0398
BASDUscf128	65158	other	127	2903a0994bd51bbd7efeac22182d4cef	34.06	17.4494	8.9448	5.2149
BASDUscf129	64551	other	128	5ddac5de1a77d25685926fd90b2ca1a0	40.055	60.2316	152.49	8.3072
BASDUscf130	64038	other	129	54250add6a2233bf31ec285186ca5a19	39.49	119.46	608.353	32.0795
BASDUscf131	64000	other	130	41ab3f38ef8e823adf459df12bab5972	58.235	13.1751	19.5218	8.4797
BASDUscf132	62346	other	131	74cd6c5f9136a707c679a804adf4cb73	57.91	10.9981	31.157	5.1672
BASDUscf133	62046	other	132	a33df265bfe351aee75bf32aa58436ef	39.835	126.913	156.311	10.8249
BASDUscf134	61702	rDNA	133	383a156a81de9bd1dcaa9b7ca15dd1a4	65.775	81.8931	88.8821	41.8873
BASDUscf135	61583	other	134	1ef15d188f83ff27daefbc612ae3f5f9	33.265	19.7364	33.0077	7.8361
BASDUscf136	61399	other	135	95cc71821fcaf5fd2776a2bd10aa4fdf	43.555	25.5807	24.5802	4.0777
BASDUscf137	59636	other	136	3458422c66a0470b3c54e7898eac3e35	34.24	28.153	60.0627	17.7856
BASDUscf138	59422	other	137	44a14ac99c6aa8fdbc26cd357b7f00f5	40.01	185.899	522.815	53.7575
BASDUscf139	58948	other	138	37c3a8e4beb2a15721f226b32b774882	39.93	62.2527	55.9639	4.6302
BASDUscf140	57281	other	139	e8cee8b56453d7559826fdf80f3e26d5	39.98	35.1307	59.5979	2.453
BASDUscf141	57245	other	140	57c06dece5cb775f7849916aa90ce52b	57.94	11.1645	20.8011	5.53465
BASDUscf142	56041	chrY	141	48583c92693b722bcd9c9b8805ce862d	48.19	66.3828	293.44	11.4813
BASDUscf143	56000	other	142	35b91517611688b8e92fc1a76a0e2d76	56.41	30.6026	62.7439	16.6093
BASDUscf144	56000	other	143	18b90a2d4363c7ed9735569fd6879baf	53.02	9.9012	38.8041	7.30445
BASDUscf145	55781	censat	144	6518e74e0b55819ee27861baf267938f	43.66	26.2737	43.306	12.1395
BASDUscf146	55000	other	145	e9237783e63cff1a9885afda35d23b4b	46.58	21.0228	42.1364	4.8453
BASDUscf147	53695	other	146	de9f1207513d4915e180e389220cec68	32.9	19.6399	19.0648	5.13485
BASDUscf148	52982	other	147	f6702aeab38b916e2a856b9eb38dc2ee	57.12	11.3185	21.6124	5.9656
BASDUscf149	52513	other	148	42208227b74e2ab687d0d16c2857b097	49.26	30.9097	27.7811	9.15
BASDUscf150	51000	other	149	adb5ad42a32c8f37fba246f357b6cc9e	35.22	19.8878	17.6144	4.59105
BASDUscf151	51000	other	150	b38c7192ce85c851d0eebb08e86481fc	49.12	33.0536	44.5736	16.421
BASDUscf152	50746	rDNA	151	744e2249332b1b2eb50d61aef614f5ce	65.37	86.6239	90.5464	39.1795
BASDUscf153	50492	other	152	96669b85b81193584c3d368f7d17ca99	48.26	24.5601	34.1825	2.76935
BASDUscf154	50000	other	153	cfb2f94d11dbe4fd0ebf55dd882d5e91	35.74	19.033	26.4284	7.9119
BASDUscf155	48800	other	154	590c4c4996e4b65c6699e071292f34fa	58.18	11.6597	25.5903	9.6574
BASDUscf156	39686	other	155	274ffbb81afc9e3869f70b9929a9e9ff	43.25	26.8914	18.106	5.3285
BASDUscf157	37000	other	156	4023ac5deaf1b7846029ddc5e654f82f	39.9	174.194	615.063	40.5994
BASDUscf158	35512	other	157	17eca3168afc98589637cc48b51b73d2	47.23	102.695	338.305	27.5689
BASDUscf160	34215	other	158	bcefa4ba885c74366b1b5834ab0ff7b1	39.04	37.4006	18.9772	12.8643
BASDUscf161	34164	censat	159	c8c612f1f8111f2113c8e25acaf15b7a	42.44	23.8209	21.0856	5.0397
BASDUscf163	29480	other	160	53074e2c14671e30cd73acd56aef2da3	47.245	69.1052	133.583	18.2937
BASDUscf164	26458	other	161	55e80007f34a4633f46a857e4c01cfb5	48	11.041	9.4251	3.6475
BASDUscf165	25020	rDNA	162	7c3350ae2893efcedac23c862b3b0baa	66.51	78.3536	61.4357	34.473
BASDUscf166	21000	other	163	2bdf7d39d16f068d7f26e755796b6e18	53.915	53.7301	24.2478	9.7984
BASDUscf167	20679	rDNA	164	a40ad64d0be213840214cf2abb6da7cf	64.88	88.205	94.5946	31.4968
BASDUscf168	19811	rDNA	165	7816c25b7a560f95b7a4d4da764b5993	58.77	85.8245	56.0292	9.09255
BASDUscf169	19148	rDNA	166	1601765c1c9da84947418859c329265a	65.54	101.783	143.684	18.8214
BASDUscf170	18326	other	167	3330a81cf10922b9e81eda1b4936d8b9	39.98	198.923	366.575	19.2679
BASDUscfmt	17506	mtDNA	168	426f9b74adf73ff9da2838be7178770a	42.15	16078	32745.5	2090.44
BASDUscf172	17258	other	169	fb6eb4ab8fe83bd855977a2b3b1284e0	42.3	84.5683	46.7756	18.671
BASDUscf173	16576	other	170	e13fb17dc0f65bbaaa2265bda1d43e8a	38.21	180.066	252.744	9.7647
BASDUscf174	12047	other	171	9589cdf5749b8e6d4ba9555be6bd4d08	48.49	81.8	57.1174	5.84205
